# *In-silico* Drug Repurposing Pipeline for Epilepsy: Integrating Deep Learning and Structure-based Approaches

**DOI:** 10.1101/2024.01.29.577686

**Authors:** Xiaoying Lv, Jia Wang, Ying Yuan, Lurong Pan, Jinjiang Guo

**Affiliations:** Global Health Drug Discovery Institute, Beijing, China; Cipher Gene Limited, Beijing, China; Ainnocence Limited, HongKong, China

**Keywords:** drug repurposing, epilepsy, gain-of-function gene, docking, deep learning, BBB (blood-brain barrier) permeability

## Abstract

Due to considerable global prevalence and high recurrence rate, the pursuit of effective new medication for epilepsy treatment remains an urgent and significant challenge. Drug repurposing emerges as a cost-effective and efficient strategy to combat this disorder. This study leverages the transformer-based deep learning methods coupled with molecular binding affinity calculation to develop a novel *in-silico* drug repurposing pipeline for epilepsy. The number of candidate inhibitors against 24 target proteins encoded by gain-of-function (GOF) genes implicated in epileptogenesis ranged from zero to several hundreds. Our pipeline has repurposed the medications with most anti-epileptic drugs (AEDs) and nearly half psychiatric medications, highlighting the effectiveness of our pipeline. Furthermore, Lomitapide, a cholesterol-lowering drug, first emerged as particularly noteworthy, exhibiting high binding affinity for 10 targets and verified by molecular dynamics (MD) simulation and mechanism analysis. These findings provided a novel perspective on therapeutic strategies for other central nervous system (CNS) disease.
