## Supplementary material for "*In-silico* Drug Repurposing Pipeline for Epilepsy: Integrating Deep Learning and Structure-based Approaches": Table S4

### Sheet: Table S4
Table. S4 GOF gene list from three databases.
gene symbol	Pubmed Central	OMIM_gain of function	DDG2P(active&ND)	Number of database	disease name	confidence category	allelic requirement	mutation consequence	mechanism	organ specificity list	hgnc id
SCN2A	1	1	0	2	NONSPECIFIC SEVERE ID	definitive	monoallelic_autosomal	all missense/in frame		Brain/Cognition	10588
CACNA1D	1	1	0	2	SINOATRIAL NODE DYSFUNCTION AND DEAFNESS	strong	biallelic_autosomal	loss of function		Endocrine/Metabolic;Brain/Cognition	1391
CACNA1D	1	1	1	3	PRIMARY ALDOSTERONISM, SEIZURES, AND NEUROLOGIC ABNORMALITIES	strong	monoallelic_autosomal	activating	GOF_variant	Endocrine/Metabolic;Brain/Cognition	1391
SCN1A	1	1	0	2	SCN1A-RELATED SEIZURE DISORDERS	definitive	monoallelic_autosomal	loss of function		Brain/Cognition	10585
KCNA2	1	1	0	2	EPILEPTIC ENCEPHALOPATHY Loss-of-function	definitive	monoallelic_autosomal	all missense/in frame		Brain/Cognition	6220
CHRNB2	1	0	1	2	CHRNB2-RELATED NOCTURNAL FRONTAL LOBE EPILEPSY, AUTOSOMAL DOMINANT	strong	monoallelic_autosomal	activating		Brain/Cognition	1962
GABRB3	1	0	0	1	CHILDHOOD ABSENCE EPILEPSY TYPE 5	definitive	monoallelic_autosomal	all missense/in frame		Brain/Cognition	4083
GNAO1	1	1	0	2	EPILEPTIC ENCEPHALOPATHY	definitive	monoallelic_autosomal	all missense/in frame	GOF_disease	Brain/Cognition	4389
GRIN2A	1	0	0	1	EPILEPSY, FOCAL, WITH SPEECH DISORDER AND WITH OR WITHOUT MENTAL RETARDATION	definitive	monoallelic_autosomal	loss of function		Brain/Cognition	4585
GRIN2B	1	1	0	2	MENTAL RETARDATION, AUTOSOMAL DOMINANT 6	definitive	monoallelic_autosomal	loss of function		Brain/Cognition	4586
CACNA1A	1	1	0	2	EPILEPTIC ENCEPHALOPATHY	strong	monoallelic_autosomal	all missense/in frame		Brain/Cognition;Heart/Cardiovasculature/Lymphatic	1388
CHRNA2	1	0	0	1	CHRNA2-RELATED NOCTURNAL FRONTAL LOBE EPILEPSY, AUTOSOMAL DOMINANT	both RD and IF	monoallelic_autosomal	all missense/in frame		Brain/Cognition	1956
KCNQ2	1	0	0	1	BENIGN NEONATAL EPILEPSY TYPE 1	definitive	monoallelic_autosomal	loss of function		Musculature;Brain/Cognition	6296
SLC9A6	1	0	0	1	MENTAL RETARDATION SYNDROMIC X-LINKED CHRISTIANSON TYPE	definitive	monoallelic_X_hem	loss of function		Brain/Cognition	11079
KCNH5	1	1	0	2	INFANTILE EPILEPTIC ENCEPHALOPATHY	limited	monoallelic_autosomal	all missense/in frame		Brain/Cognition	6254
KCNT1	1	1	0	2	SEVERE AUTOSOMAL DOMINANT NOCTURNAL FRONTAL LOBE EPILEPSY	definitive	monoallelic_autosomal	all missense/in frame	GOF_variant	Brain/Cognition	18865
KCNH1	1	1	0	2	TEMPLE BARRAISTER SYNDROME	strong	monoallelic_autosomal	activating		Skeleton;Brain/Cognition	6250
CHRNA4	1	1	0	2	NOCTURNAL FRONTAL LOBE EPILEPSY TYPE 1	definitive	monoallelic_autosomal	activating	GOF_gene	Brain/Cognition	1958
STXBP1	1	0	0	1	EPILEPTIC ENCEPHALOPATHY EARLY INFANTILE TYPE 4	definitive	monoallelic_autosomal	loss of function		Brain/Cognition	11444
KCNJ10	1	0	0	1	SEIZURES-SENSORINEURAL DEAFNESS-ATAXIA-MENTAL RETARDATION-ELECTROLYTE IMBALANCE	definitive	biallelic_autosomal	loss of function		Endocrine/Metabolic;Brain/Cognition;Ear	6256
MTOR	1	1	0	2	Smith-Kingsmore syndrome	definitive	monoallelic_autosomal			Face;Brain/Cognition	3942
CACNA1G	1	1	0	2	AUTOSOMAL RECESSIVE MENTAL RETARDATION	limited	biallelic_autosomal	all missense/in frame		Brain/Cognition	1394
TSC1	1	1	0	2	TUBEROUS SCLEROSIS TYPE 1	definitive	monoallelic_autosomal	loss of function		Skin;Kidney Renal Tract;Brain/Cognition	12362
CACNA1H	1	1	0	2	EPILEPSY, CHILDHOOD ABSENCE, SUSCEPTIBILITY TO, 6	limited	monoallelic_autosomal	all missense/in frame		Brain/Cognition	1395
KCNQ2	1	0	0	1	EPILEPTIC ENCEPHALOPATHY EARLY INFANTILE TYPE 7	definitive	monoallelic_autosomal	loss of function		Musculature;Brain/Cognition	6296
GABRG2	1	0	0	1	EPILEPSY, GENERALIZED, WITH FEBRILE SEIZURES PLUS, TYPE 3	strong	monoallelic_autosomal	loss of function			4087
SCN1B	1	0	0	1	BRUGADA SYNDROME 5	definitive	monoallelic_autosomal	loss of function		Brain/Cognition;Heart/Cardiovasculature/Lymphatic	10586
KCNB1	1	0	0	1	EPILEPTIC ENCEPHALOPATHY, EARLY INFANTILE, 26	definitive	monoallelic_autosomal	all missense/in frame		Brain/Cognition	6231
SCN8A	1	1	1	3	EPILEPTIC ENCEPHALOPATHY, EARLY INFANTILE, 13	definitive	monoallelic_autosomal	dominant negative	GOF_variant	Brain/Cognition	10596
TSC2	1	1	0	2	TUBEROUS SCLEROSIS TYPE 2	definitive	monoallelic_autosomal	loss of function		Skin;Kidney Renal Tract;Brain/Cognition	12363
SCN3A	1	1	0	2	Focal epilepsy	strong	monoallelic_autosomal	all missense/in frame	GOF_variant	Brain/Cognition	10590
KCNQ3	1	0	0	1	KCNQ3 syndrome	definitive	monoallelic_autosomal	all missense/in frame			6297
SCN2A	1	1	0	2	INFANTILE EPILEPTIC ENCEPHALOPATHY	definitive	monoallelic_autosomal	all missense/in frame		Brain/Cognition	10588
FGF12	1	1	0	2	EPILEPTIC ENCEPHALOPATHY	definitive	monoallelic_autosomal	all missense/in frame		Brain/Cognition	3668
KCNQ5	1	1	0	2	Intellectual Disability with or without Epileptic Encephalopathy	strong	monoallelic_autosomal	all missense/in frame		Brain/Cognition	6299
KMT2E	1	0	0	1	INTELLECTUAL DISABILITY	definitive	monoallelic_autosomal			Skeleton;Brain/Cognition	18541
CACNA1E	1	1	0	2	Epileptic Encephalopathy with Contractures, Macrocephaly, and Dyskinesia	strong	monoallelic_autosomal	all missense/in frame		Brain/Cognition	1392
KCNA2	1	1	0	2	EPILEPTIC ENCEPHALOPATHY Gain-of-function	definitive	monoallelic_autosomal	all missense/in frame		Brain/Cognition	6220
RNF13	1	1	0	2	Congenital Microcephaly Epileptic Encephalopathy Blindness and Failure to Thrive	strong	monoallelic_autosomal	all missense/in frame	GOF_disease	Brain/Cognition	10057
TFE3	1	0	0	1	Intellectual disability with pigmentary mosaicism and storage disorder	definitive	monoallelic_X_het	all missense/in frame		Skin;Liver;Face;Brain/Cognition	11752
KCNT2	1	1	0	2	Developmental and infantile epileptic encephalopathy	limited	monoallelic_autosomal	all missense/in frame			18866
CACNA1G	1	1	0	2	CACNA1G-related developmental disorder (monoallelic)	strong	monoallelic_autosomal	all missense/in frame			1394
KCNQ5	1	1	0	2	Intellectual Disability with or without Epileptic Encephalopathy, activating	limited	monoallelic_autosomal	all missense/in frame			6299
ATP6V1A	1	1	0	2	EPILEPTIC ENCEPHALOPATHY, INFANTILE OR EARLY CHILDHOOD, 3	definitive	monoallelic_autosomal			Brain/Cognition	851
TFE3	1	0	0	1	TFE3-related intellectual disability with pigmentary mosaicism	definitive	monoallelic_X_hem	all missense/in frame			11752
FGF13	1	1	0	2	FGF13-related neurodevelopmental disorder (hemizygous)	strong	monoallelic_X_hem	all missense/in frame		Brain/Cognition	3670
FGF13	1	1	0	2	FGF13-related neurodevelopmental disorder (X-linked dominant)	limited	monoallelic_X_het	all missense/in frame		Brain/Cognition	3670
EPM2A	1	1	0	2
FCD2	1	0	0	1
HCN2	1	1	0	2
KCND2	1	1	0	2
KCNH2	1	1	0	2
MAST3	1	0	0	1
NHE6	1	0	0	1
EPM2A	1	1	0	2
FCD2	1	0	0	1
FHF	1	0	0	1
FHF1	1	0	0	1
FHF1A	1	0	0	1
FHF1B	1	0	0	1
FHF2	1	0	0	1
FHF2A	1	0	0	1
HCN2	1	1	0	2
KCND2	1	1	0	2
KCNH2	1	1	0	2
MAST3	1	0	0	1
NHE6	1	0	0	1
NMDAR	1	0	0	1
PPARα	1	0	0	1
PRDM8	1	1	0	2
RHEB	1	0	0	1
SCA42ND	1	0	0	1
